# Six million years of vole dental evolution driven by tooth development

**DOI:** 10.1101/2025.02.24.639961

**Authors:** Fabien Lafuma, Élodie Renvoisé, Julien Clavel, Ian J. Corfe, Gilles Escarguel

## Abstract

Morphological change occurs over macroevolutionary timescales under the action of natural selection and genetic drift combined with developmental processes shaping organogenesis^1–3^. Although determining their relative weight is made difficult by discrepancies between palaeontological and neontological data^4^, mammalian tooth morphology may bridge the gap between fossil record and laboratory observations. Fossils indicate that placentals and marsupials diversified after evolving molars bearing more cusps^5–7^, which emerge through the iterative signalling of enamel knots^8,9^. However, this theoretical evo-devo model of mammalian tooth evolution has not been explicitly assessed on empirical data. Here, by combining the fossil record with laboratory experiments, we identify a shared developmental basis for the convergent, ratcheted evolution of increasingly complex molars in arvicoline rodents (voles, lemmings, muskrats). Longer, narrower molars lead to more cusps throughout development and deep time, suggesting a developmental driver for tooth evolution. Both the arvicoline fossil record and vole tooth development show slower transitions toward the highest cusp counts. This newly identified pattern suggests that the developmental processes fuelling the evolution of increasingly complex molars may also limit the potential for further complexity increases. Integrating palaeontological and developmental data shows that long-term evolutionary trends can be accurately explained by the simple tinkering of developmental pathways.
