## Supplementary Data 1 for "Six million years of vole dental evolution driven by tooth development"

Species	m1	m1_nb	L	log_L	W	log_W	LWratio	sample_size	Tribe	status	FAD	LAD	reference	reference.id	specimen
Allophaiomys_chalinei	07_cusps	7	3.05	0.48	1.29	0.11	2.36	1	Arvicolini	fossil	1.07	0.8	Giles Pacheco et al. 2011	NA	NA
Allophaiomys_deucalion	07_cusps	7	2.68	0.43	1.02	0.01	2.63	1	Arvicolini	fossil	2.2	1.54	Serdyuk 2010	10.1134/S0031030110030147	NA
Allophaiomys_pliocaenicus	07_cusps	7	2.65	0.42	1.02	0.01	2.6	1	Arvicolini	fossil	1.95	0.6	Serdyuk 2010	10.1134/S0031030110030147	NA
Altaiomys_ustkanicus	07_cusps	7	2.5	0.4	1.04	0.02	2.4	2	Clethrionomyini	fossil	0.9	0.6	Serdyuk 2010	10.1134/S0031030110030147	NA
Alticola_argentatus	08_cusps	8	3.1	0.49	1.31	0.12	2.37	1	Clethrionomyini	extant	NA	0	Nadachowski & Mead 1999	NA	NA
Alticola_roylei	09_cusps	9	NA	NA	NA	NA	NA	NA	Clethrionomyini	extant	NA	0	Hinton 1926	NA	NA
Alticola_stoliczkanus	08_cusps	8	2.89	0.46	1.2	0.08	2.41	1	Clethrionomyini	extant	NA	0	Mead & Nadachowski 1999	NA	NA
Alticola_strelzowi	09_cusps	9	2.83	0.45	1.25	0.1	2.26	1	Clethrionomyini	extant	NA	0	Nadachowski & Mead 1999	NA	NA
Arborimus_albipes	09_cusps	9	1.94	0.29	0.72	-0.14	2.69	1	Dicrostonichyni_s.l.	extant	NA	0	Verts & Carraway 1995	NA	NA
Arborimus_longicaudus	09_cusps	9	1.45	0.16	NA	NA	NA	NA	Dicrostonichyni_s.l.	extant	NA	0	Hayes 1996	NA	NA
Arvicola_amphibius	07_cusps	7	2.79	0.45	1.15	0.06	2.43	1	Arvicolini	extant	NA	0	Sala & Masini 2007	10.1016/j.quaint.2006.10.002	NA
Arvicola_mosbachensis	07_cusps	7	3.36	0.53	1.44	0.16	2.33	1	Arvicolini	fossil	1	0.6	Erdal et al. 2018	NA	UMB4
Arvicola_sapidus	07_cusps	7	2.67	0.43	1.15	0.06	2.32	3	Arvicolini	extant	0.45	0	Renvoisé et al. 2009	10.1111/j.1558-5646.2009.00639.x	multiple
Atopomys_texensis	05_cusps	5	3.61	0.56	1.96	0.29	1.84	1	Promimomyini	fossil	1.8	0.5	Ruez 2001	NA	UF 200232
Baranomys_longidens	05_cusps	5	1.6	0.2	0.87	-0.06	1.84	1	Promimomyini	fossil	3.8	3.6	Renvoisé et al. 2009	10.1111/j.1558-5646.2009.00639.x	NA
Blanfordimys_bucharensis	07_cusps	7	NA	NA	NA	NA	NA	NA	Arvicolini	extant	NA	0	Wilson & Reeder	978-0801882210	NA
Blanfordimys_juldaschi	09_cusps	9	NA	NA	NA	NA	NA	NA	Arvicolini	extant	0.126	0	Hinton 1926	NA	NA
Borsodia_newtoni	07_cusps	7	2.66	0.42	1.11	0.05	2.4	4	Arvicolini	fossil	1.55	1.46	Renvoisé et al. 2009	10.1111/j.1558-5646.2009.00639.x	NA
Borsodia_praehungarica	07_cusps	7	2.58	0.41	1.11	0.05	2.32	1	Lagurini	fossil	2.64	2.26	Pogodina & Strukova 2013	10.1016/j.quaint.2012.05.045	NA
Caryomys_eva	07_cusps	7	2.11	0.32	0.81	-0.09	2.6	1	Ellobiusini	extant	NA	0	Liu et al. 2012	10.2108/zsj.29.610	NA
Chionomys_nivalis	09_cusps	9	2.05	0.31	0.84	-0.08	2.44	8	Arvicolini	extant	0.03	0	Renvoisé et al. 2009	10.1111/j.1558-5646.2009.00639.x	NA
Clethrionomys_kretzoii	07_cusps	7	2.1	0.32	0.76	-0.12	2.76	1	Clethrionomyini	fossil	2.25	1.806	Mayhew 2009	NA	NA
Cosomys_primus	07_cusps	7	2.46	0.39	1.16	0.06	2.12	1	Ondatrini_s.l.	fossil	4.18	2.79	Korth et al. 2018	NA	UMNH.VP.28317
Cseria_parkeri	07_cusps	7	2.59	0.41	1.27	0.1	2.04	1	Pliophenacomyini	fossil	5	4.9	Martin et al. 2002	NA	UNSM 47597
Dicrostonyx_groenlandicus	11_cusps	11	3.06	0.49	1.09	0.04	2.81	8	Dicrostonichyni_s.l.	extant	NA	0	Renvoisé et al. 2009	10.1111/j.1558-5646.2009.00639.x	NA
Dicrostonyx_gulielmi	11_cusps	11	3.77	0.58	NA	NA	NA	19	Dicrostonichyni_s.l.	fossil	0.033	0.024	Lenardic 2013	NA	NA
Dicrostonyx_henseli	11_cusps	11	NA	NA	NA	NA	NA	NA	Dicrostonichyni_s.l.	fossil	0.042	0.042	Hinton 1926	NA	NA
Dicrostonyx_hudsonius	11_cusps	11	NA	NA	NA	NA	NA	NA	Dicrostonichyni_s.l.	extant	NA	0	Hinton 1926	NA	NA
Dicrostonyx_torquatus	11_cusps	11	3.55	0.55	1.34	0.13	2.65	14	Dicrostonichyni_s.l.	extant	NA	0	Lenardic 2013	10.4154/gc.2013.15	NA
Dinaromys_allegranzii	07_cusps	7	2.6	0.41	1.05	0.02	2.48	1	Pliomyini	fossil	3.2	2.588	Sala & Masini 2007	10.1016/j.quaint.2006.10.002	NA
Dinaromys_bogdanovi	09_cusps	9	3.78	0.58	1.73	0.24	2.18	1	Pliomyini	extant	NA	0	Bona et al. 2007	NA	NA
Dinaromys_dalmatinus	07_cusps	7	1.92	0.28	0.86	-0.07	2.23	1	Pliomyini	fossil	2.116	0.6	Sala & Masini 2007	10.1016/j.quaint.2006.10.002	NA
Dolomys_adroveri	09_cusps	9	2.22	0.35	1.46	0.16	1.52	1	Pliomyini	fossil	3.9	3.3	Minwer-Barakat et al. 2004	10.1016/j.geobios.2004.05.001	TCH-1 131
Dolomys_hungaricus	09_cusps	9	3.44	0.54	1.41	0.15	2.44	1	Pliomyini	fossil	2.588	1.806	Renvoisé et al. 2009	10.1111/j.1558-5646.2009.00639.x	NA
Ellobius_fuscocapillus	07_cusps	7	NA	NA	NA	NA	NA	NA	Ellobiusini	extant	0.781	0	Chaline et al. 1999	NA	NA
Ellobius_talpinus	07_cusps	7	3.36	0.53	1.43	0.16	2.35	1	Ellobiusini	extant	NA	0	Abramson et al. 2009	10.1134/S0026893309050148	NA
Ellobius_tarchancutensis	07_cusps	7	3.32	0.52	1.42	0.15	2.34	1	Ellobiusini	fossil	0.9	0.781	Tesakov 2008	NA	NA
Eolagurus_luteus	08_cusps	8	2.73	0.44	1.15	0.06	2.37	2	Lagurini	extant	NA	0	Rekovets et al. 2014	10.1016/j.quaint.2013.10.016	NA
Eothenomys_melanogaster	09_cusps	9	2.72	0.43	1.07	0.03	2.54	1	Clethrionomyini	extant	NA	0	Lawrence 1982	Am. Mus. Novit. 2745(1):1-19	AMNH 111546
Eothenomys_miletus	09_cusps	9	NA	NA	NA	NA	NA	NA	Clethrionomyini	extant	NA	0	Hinton 1926	NA	NA
Eothenomys_olitor	09_cusps	9	NA	NA	NA	NA	NA	NA	Clethrionomyini	extant	NA	0	Hinton 1926	NA	NA
Eothenomys_proditor	09_cusps	9	NA	NA	NA	NA	NA	NA	Clethrionomyini	extant	NA	0	Hinton 1926	NA	NA
Germanomys_progressiva	07_cusps	7	NA	NA	1.14	0.06	NA	1	Prometheomyini	fossil	3.5	3	Flynn & Wu 2017	10.1007/978-94-024-1050-1_11	V11316.6
Germanomys_weileri	07_cusps	7	1.98	0.3	1.09	0.04	1.82	1	Prometheomyini	fossil	4.2	1.806	Fejfar & Repenning 1998	10.1007/BF03043739	SMF 97-304
Germanomys_yusheica	07_cusps	7	2.39	0.38	1.16	0.06	2.06	1	Prometheomyini	fossil	4.7	4.3	Flynn & Wu 2017	10.1007/978-94-024-1050-1_11	V11313.1
Hyperacrius_fertilis	08_cusps	8	NA	NA	NA	NA	NA	NA	Ellobiusini	extant	NA	0	Hinton 1926, Gromov & Polyakov 1992	NA	NA
Hyperacrius_wynnei	08_cusps	8	NA	NA	NA	NA	NA	NA	Ellobiusini	extant	NA	0	Chaline et al. 1999	NA	NA
Iberomys_huescarensis	09_cusps	9	2.7	0.43	0.95	-0.02	2.84	1	Arvicolini	fossil	0.9	0.6	Giles Pacheco et al. 2011	NA	NA
Kislangia_gusii	07_cusps	7	3.97	0.6	1.74	0.24	2.28	1	Arvicolini	fossil	2.3	2.2	Agustí et al. 1993	NA	NA
Lagurodon_arankae	08_cusps	8	2.49	0.4	0.91	-0.04	2.74	1	Lagurini	fossil	2.5	0.9	Markova 1990	NA	NA
Lagurus_lagurus	09_cusps	9	2.75	0.44	1.04	0.02	2.64	7	Lagurini	extant	NA	0	Renvoisé et al. 2009	10.1111/j.1558-5646.2009.00639.x	NA
Lagurus_pannonicus	07_cusps	7	2.15	0.33	0.85	-0.07	2.53	1	Lagurini	fossil	1.78	0.325	Serdyuk 2010	10.1134/S0031030110030147	NA
Lasiopodomys_brandtii	07_cusps	7	2.44	0.39	1.05	0.02	2.32	2	Arvicolini	extant	NA	0	Alexeeva et al. 2015	10.1016/j.quaint.2014.08.017	NA
Lemmiscus_curtatus	09_cusps	9	2.51	0.4	1	0	2.51	1	Arvicolini	extant	NA	0	Bell & Mead 1998	NA	NAUQSP 7738
Lemmus_lemmus	07_cusps	7	2.75	0.44	1.35	0.13	2.04	1	Lemmini	extant	1.3	0	Renvoisé et al. 2009	10.1111/j.1558-5646.2009.00639.x	NA
Lemmus_sibiricus	07_cusps	7	3.63	0.56	1.5	0.18	2.42	1	Lemmini	extant	NA	0	Kosincev et al. 2004	NA	NA
Microtus_agrestis	09_cusps	9	2.44	0.39	0.94	-0.03	2.6	8	Arvicolini	extant	0.7	0	Renvoisé et al. 2009	10.1111/j.1558-5646.2009.00639.x	NA
Microtus_arvalis	09_cusps	9	2.25	0.35	0.83	-0.08	2.71	8	Arvicolini	extant	0.774	0	Renvoisé et al. 2009	10.1111/j.1558-5646.2009.00639.x	NA
Microtus_cabrerae	09_cusps	9	3.21	0.51	1.35	0.13	2.38	1	Arvicolini	extant	0.02	0	López García & Cuenca Bescós 2012	NA	NA
Microtus_californicus	09_cusps	9	2.91	0.46	1.13	0.05	2.58	1	Arvicolini	extant	NA	0	McGuire 2010	10.1016/j.quaint.2009.09.004	NA
Microtus_duodecimcostatus	09_cusps	9	2.96	0.47	1.19	0.08	2.49	1	Arvicolini	extant	0.115	0	Escudé et al. 2012	10.1016/j.jas.2012.03.003	NA
Microtus_fortis	09_cusps	9	3.13	0.5	1.17	0.07	2.68	1	Arvicolini	extant	NA	0	Lissovsky et al. 2018	10.1134/S1062359018080071	S-180437
Microtus_gerbei	09_cusps	9	2.66	0.42	1.1	0.04	2.42	1	Arvicolini	extant	NA	0	Escudé et al. 2012	10.1016/j.jas.2012.03.003	NA
Microtus_gregalis	09_cusps	9	2.92	0.47	1.1	0.04	2.65	1	Arvicolini	extant	0.6	0	Bogicevic et al. 2012	NA	NA
Microtus_guentheri	09_cusps	9	3.64	0.56	1.36	0.13	2.68	1	Arvicolini	extant	NA	0	Jeannet & Fontana 2015	NA	NA
Microtus_limnophilus	08_cusps	8	2.59	0.41	0.99	0	2.62	1	Arvicolini	extant	NA	0	Voyta et al. 2013	Russian J. Theriol. 12(1):19-32	2334
Microtus_longicaudus	09_cusps	9	2.73	0.44	1.35	0.13	2.02	1	Arvicolini	extant	NA	0	Smolen & Keller 1987	NA	NA
Microtus_lusitanicus	09_cusps	9	2.63	0.42	1.04	0.02	2.53	1	Arvicolini	extant	0.03	0	López García et al. 2011	NA	NA
Microtus_majori	11_cusps	11	NA	NA	NA	NA	NA	NA	Arvicolini	extant	NA	0	Hinton 1926	NA	NA
Microtus_maximowiczii	09_cusps	9	2.7	0.43	1.03	0.01	2.62	1	Arvicolini	extant	NA	0	Voyta et al. 2013	Russian J. Theriol. 12(1):19-32	ZIN 98975
Microtus_middendorffi	09_cusps	9	2.69	0.43	1.12	0.05	2.4	1	Arvicolini	extant	NA	0	Lissovsky et al. 2018	10.1134/S1062359018080071	S-160102
Microtus_miurus	09_cusps	9	2.74	0.44	0.89	-0.05	3.08	1	Arvicolini	extant	0.17	0	Golenishchev & Malikov 2006	NA	NA
Microtus_mongolicus	09_cusps	9	2.65	0.42	1.11	0.05	2.39	1	Arvicolini	extant	NA	0	Voyta et al. 2013	Russian J. Theriol. 12(1):19-32	NA
Microtus_multiplex	09_cusps	9	2.95	0.47	1.14	0.06	2.59	1	Arvicolini	extant	NA	0	López García et al. 2017	10.1016/j.quascirev.2017.05.005	SB91-545-22
Microtus_ochrogaster	09_cusps	9	3.55	0.55	1.49	0.17	2.38	1	Arvicolini	extant	2	0	Renvoisé et al. 2009	10.1111/j.1558-5646.2009.00639.x	NA
Microtus_oeconomus	09_cusps	9	2.95	0.47	1.17	0.07	2.52	11	Arvicolini	extant	0.774	0	Voyta et al. 2019	NA	ZIN 104913-312
Microtus_paradoxus	09_cusps	9	3.17	0.5	1.23	0.09	2.58	1	Arvicolini	extant	NA	0	Jeannet & Fontana 2015	NA	NA
Microtus_pennsylvanicus	09_cusps	9	2.97	0.47	1.31	0.12	2.27	1	Arvicolini	extant	0.7	0	Renvoisé et al. 2009	10.1111/j.1558-5646.2009.00639.x	NA
Microtus_pinetorum	09_cusps	9	2.97	0.47	1.06	0.03	2.8	1	Arvicolini	extant	0.26	0	Smolen 1981	NA	NA
Microtus_richardsoni	09_cusps	9	2.77	0.44	1.26	0.1	2.2	2	Arvicolini	extant	NA	0	Ludwig 1984	NA	NA
Microtus_sachalinensis	09_cusps	9	3.31	0.52	1.35	0.13	2.45	1	Arvicolini	extant	NA	0	Lissovsky et al. 2018	10.1134/S1062359018080071	S-112890
Microtus_savii	09_cusps	9	3.68	0.57	1.73	0.24	2.13	1	Arvicolini	extant	NA	0	Marcolini 2003	NA	NA
Microtus_schelkovnikovi	09_cusps	9	2.65	0.42	1.05	0.02	2.52	1	Arvicolini	extant	NA	0	Nadachowski 2007	Acta. Zool. Cracov. 50A(1-2):67-72	52427
Microtus_socialis	09_cusps	9	3.04	0.48	0.96	-0.02	3.17	1	Arvicolini	extant	NA	0	Jeannet & Fontana 2015	NA	NA
Microtus_subterraneus	09_cusps	9	2.51	0.4	0.95	-0.02	2.64	1	Arvicolini	extant	0.6	0	Bogicevic et al. 2012	NA	NA
Microtus_thomasi	09_cusps	9	4.32	0.64	1.73	0.24	2.5	1	Arvicolini	extant	NA	0	Marcolini 2003	NA	NA
Microtus_umbrosus	09_cusps	9	NA	NA	NA	NA	NA	NA	Arvicolini	extant	NA	0	Frey & Cervantes 1997	NA	NA
Microtus_xanthognathus	09_cusps	9	3.75	0.57	1.48	0.17	2.53	1	Arvicolini	extant	NA	0	Wallace 2006	J. Mammal. 87(6):1261-1269	NA
Mimomys_cappettai	07_cusps	7	3.04	0.48	1.53	0.18	1.99	1	Arvicolini	fossil	3.2	2.128	Renvoisé et al. 2009	10.1111/j.1558-5646.2009.00639.x	NA
Mimomys_gracilis	07_cusps	7	2.5	0.4	1.17	0.07	2.14	1	Arvicolini	fossil	4.2	3.2	Fejfar & Repenning 1998	10.1007/BF03043739	NA
Mimomys_hajnackensis	07_cusps	7	3.1	0.49	1.48	0.17	2.09	1	Arvicolini	fossil	3	2.7	Mayhew et al. 2008	NA	NA
Mimomys_medasensis	07_cusps	7	3.33	0.52	1.93	0.29	1.73	1	Arvicolini	fossil	1.925	1.78	Agustí et al. 1997	NA	NA
Mimomys_occitanus	09_cusps	9	3.23	0.51	1.37	0.14	2.36	1	Arvicolini	fossil	4.2	3	Fejfar & Repenning 1998	10.1007/BF03043739	SMF97-245
Mimomys_ostramosensis	07_cusps	7	3.36	0.53	1.54	0.19	2.18	1	Arvicolini	fossil	1.925	1.78	Maul et al. 2014	10.1016/j.quascirev.2013.09.017	NA
Mimomys_panacaensis	07_cusps	7	2.86	0.46	1.51	0.18	1.89	1	Ondatrini_s.l.	fossil	4.95	4.5	Mou 1997	NA	UALP 17871
Mimomys_pitymyoides	07_cusps	7	2.81	0.45	1.33	0.12	2.11	1	Arvicolini	fossil	2.5	2.2	Sala & Masini 2007	10.1016/j.quaint.2006.10.002	NA
Mimomys_pliocaenicus	07_cusps	7	3.36	0.53	1.32	0.12	2.55	1	Arvicolini	fossil	2.9	1.4	Sala & Masini 2007	10.1016/j.quaint.2006.10.002	NA
Mimomys_polonicus	07_cusps	7	3.1	0.49	1.48	0.17	2.09	1	Arvicolini	fossil	2.7	2.4	Renvoisé et al. 2009	10.1111/j.1558-5646.2009.00639.x	NA
Mimomys_pusillus	07_cusps	7	2.75	0.44	1.52	0.18	1.81	1	Arvicolini	fossil	2	0.774	Renvoisé et al. 2009	10.1111/j.1558-5646.2009.00639.x	NA
Mimomys_reidi	07_cusps	7	2.66	0.42	1.12	0.05	2.38	1	Arvicolini	fossil	2.5	1.7	Esteban & Martinez Salanova 1987	NA	NA
Mimomys_savini	07_cusps	7	3.27	0.33	1.4	0.01	2.34	1	Arvicolini	fossil	1.071	0.54	Minwer-Barakat et al. 2011	NA	IPS 21047
Mimomys_tornensis	09_cusps	9	3.05	0.48	1.34	0.13	2.28	1	Arvicolini	fossil	2.44	1.16	Renvoisé et al. 2009	10.1111/j.1558-5646.2009.00639.x	M73005
Myodes_gapperi	08_cusps	8	2.19	0.34	0.98	-0.01	2.23	1	Clethrionomyini	extant	0.26	0	University of Michigan Museum of Zoology	quod.lib.umich.edu	UM 165727
Myodes_glareolus	08_cusps	8	2.03	0.31	0.87	-0.06	2.33	8	Clethrionomyini	extant	0.774	0	Renvoisé et al. 2009	10.1111/j.1558-5646.2009.00639.x	NA
Myodes_rex	08_cusps	8	NA	NA	NA	NA	NA	NA	Clethrionomyini	extant	NA	0	Borodin et al. 2013	10.1134/S0012496612060075	NA
Myodes_rufocanus	08_cusps	8	2.63	0.42	1.18	0.07	2.23	1	Clethrionomyini	extant	NA	0	Izvarin et al. 2019		NA
Myopus_schisticolor	07_cusps	7	2.63	0.42	1.16	0.06	2.27	2	Lemmini	extant	NA	0	Harrison et al. 1989	NA	NA
Nebraskomys_mcgrewi	05_cusps	5	3.36	0.53	1.79	0.25	1.88	1	NA	fossil	2.7	2.595	Hibbard 1957	NA	UMMP 25610
Neodon_forresti	09_cusps	9	NA	NA	NA	NA	NA	NA	Arvicolini	extant	NA	0	Hinton 1926	NA	NA
Neodon_fuscus	09_cusps	9	2.63	0.42	1.09	0.04	2.41	1	Arvicolini	extant	NA	0	Liu et al. 2012	NA	NA
Neodon_irene	09_cusps	9	2.44	0.39	1.1	0.04	2.22	1	Arvicolini	extant	NA	0	Liu et al. 2012	NA	NA
Neodon_leucurus	07_cusps	7	3.31	0.52	1.47	0.17	2.25	1	Arvicolini	extant	NA	0	Liu et al. 2012	NA	NA
Neodon_linzhiensis	09_cusps	9	2.8	0.45	1.17	0.07	2.39	1	Arvicolini	extant	NA	0	Liu et al. 2012	NA	NA
Neodon_sikimensis	11_cusps	11	2.92	0.47	1.29	0.11	2.26	1	Arvicolini	extant	NA	0	Liu et al. 2012	NA	NA
Neofiber_alleni	09_cusps	9	4.38	0.64	2	0.3	2.19	1	Ondatrini_s.l.	extant	NA	0	Birkenholz 1972	NA	NA
Neofiber_diluvianus	09_cusps	9	NA	NA	NA	NA	NA	NA	Ondatrini_s.l.	fossil	2	0.75	Hibbard 1955	NA	NA
Neofiber_leonardi	09_cusps	9	5.68	0.75	2.18	0.34	2.61	1	Ondatrini_s.l.	fossil	0.7	0.011	Frazier 1977	NA	NA
Ogmodontomys_poaphagus	07_cusps	7	NA	NA	NA	NA	NA	NA	Ondatrini_s.l.	fossil	4.47	3.04	Zakrzewski 1967	NA	UMMP 52224
Ogmodontomys_sawrockensis	07_cusps	7	3.47	0.54	2.19	0.34	1.58	1	Ondatrini_s.l.	fossil	4.81	4.47	Hibbard 1957	NA	UMMP 33653
Ondatra_annectens	09_cusps	9	5.18	0.71	2.24	0.35	2.31	1	Ondatrini_s.l.	fossil	1.55	0.01	Renvoisé et al. 2009	10.1111/j.1558-5646.2009.00639.x	NA
Ondatra_idahoensis	09_cusps	9	5	0.7	2.18	0.34	2.29	1	Ondatrini_s.l.	fossil	3.5	1.5	Renvoisé et al. 2009	10.1111/j.1558-5646.2009.00639.x	NA
Ondatra_meadensis	07_cusps	7	4.68	0.67	2.3	0.36	2.03	1	Ondatrini_s.l.	fossil	3.12	2.595	Zakrzewski 1969	NA	NA
Ondatra_minor	07_cusps	7	4.71	0.67	1.98	0.3	2.38	1	Ondatrini_s.l.	fossil	3.79	0.774	Hibbard 1959	NA	NA
Ondatra_zibethicus	11_cusps	11	3.21	0.51	1.3	0.11	2.47	1	Ondatrini_s.l.	extant	0.26	0	Renvoisé et al. 2009	10.1111/j.1558-5646.2009.00639.x	NA
Ophiomys_magilli	07_cusps	7	NA	NA	NA	NA	NA	NA	Ondatrini_s.l.	fossil	4.95	3.5	Chaline et al. 1999	NA	NA
Ophiomys_parvus	07_cusps	7	2.62	0.42	1.05	0.02	2.5	1	Ondatrini_s.l.	fossil	3.22	1.5	Repenning 2003	NA	NA
Ophiomys_taylori	07_cusps	7	2.29	0.36	1.98	0.3	1.16	1	Ondatrini_s.l.	fossil	3.79	3.12	Hibbard & Zakrzewski 1967	NA	UMMP V53289
Phenacomys_intermedius	09_cusps	9	2.28	0.36	0.92	-0.04	2.48	1	Dicrostonichyni_s.l.	extant	NA	0	McAllister & Hoffmann 1988	NA	KU 60049
Pliolemmus_antiquus	10_cusps	10	3.34	0.52	1.27	0.1	2.63	1	Pliophenacomyini	fossil	3.59	2.595	Renvoisé et al. 2009	10.1111/j.1558-5646.2009.00639.x	NA
Pliomys_chalinei	09_cusps	9	NA	NA	NA	NA	NA	NA	Pliomyini	fossil	2.4	0.2	Chaline et al. 1999	NA	NA
Pliomys_destinatus	09_cusps	9	2.68	0.43	1.13	0.05	2.37	1	Pliomyini	fossil	4.2	3.2	Tesakov et al. 2007	NA	NA
Pliomys_episcopalis	07_cusps	7	2.91	0.33	1.24	0.01	2.35	1	Pliomyini	fossil	2.5	0.6	Kowalski 1958	NA	NA
Pliomys_hungaricus	07_cusps	7	NA	NA	NA	NA	NA	NA	Pliomyini	fossil	4.2	0.54	Chaline et al. 1999	NA	NA
Pliomys_lenki	09_cusps	9	2.54	0.4	1.02	0.01	2.49	6	Pliomyini	fossil	0.9	0.126	Renvoisé et al. 2009	10.1111/j.1558-5646.2009.00639.x	NA
Pliophenacomys_finneyi	09_cusps	9	2.91	0.46	1.05	0.02	2.77	100	Pliophenacomyini	fossil	4.47	4.29	Hibbard & Zakrzewski 1972	NA	NA
Pliophenacomys_meadensis	07_cusps	7	2.6	0.41	1.26	0.1	2.06	1	Pliophenacomyini	fossil	2.7	2.14	Repenning 2003	NA	NA
Pliophenacomys_osborni	10_cusps	10	NA	NA	NA	NA	NA	NA	Pliophenacomyini	fossil	2.595	2	Chaline et al. 1999	NA	NA
Pliophenacomys_primaevus	09_cusps	9	2.67	0.43	1.13	0.05	2.36	1	Pliophenacomyini	fossil	2.75	2.595	Hibbard & Zakrzewski 1967	NA	NA
Polonomys_insuliferus	05_cusps	5	1.2	0.08	0.62	-0.21	1.94	1	Promimomyini	fossil	4.9	4.2	Renvoisé et al. 2009	10.1111/j.1558-5646.2009.00639.x	NA
Proedromys_bedfordi	07_cusps	7	3.06	0.49	1.2	0.08	2.55	2	Arvicolini	extant	NA	0	Liu et al. 2007	10.1644/06-MAMM-A-141R2.1	NA
Proedromys_liangshanensis	07_cusps	7	3.17	0.5	1.72	0.24	1.84	2	Arvicolini	extant	NA	0	Liu et al. 2007	10.1644/06-MAMM-A-141R2.1	NA
Prolagurus_ternopolitanus	07_cusps	7	2.26	0.35	0.89	-0.05	2.54	1	Lagurini	fossil	2	1.2	Serdyuk 2010	10.1134/S0031030110030147	NA
Prometheomys_schaposchnikowi	07_cusps	7	1.54	0.19	0.73	-0.14	2.11	1	Prometheomyini	extant	NA	0	Renvoisé et al. 2009	10.1111/j.1558-5646.2009.00639.x	NA
Prosomys_mimus	05_cusps	5	1	0	0.52	-0.28	1.92	1	Promimomyini	fossil	5.894	5.25	Renvoisé et al. 2009	10.1111/j.1558-5646.2009.00639.x	USNM23712
Stachomys_trilobodon	07_cusps	7	NA	NA	NA	NA	NA	NA	Ellobiusini	fossil	4.2	2.588	Chaline et al. 1999	NA	NA
Synaptomys_borealis	07_cusps	7	2.84	0.45	1.2	0.08	2.37	1	Lemmini	extant	0.1	0	Fejfar & Repenning 1998	NA	NA
Synaptomys_cooperi	07_cusps	7	3	0.48	1.48	0.17	2.03	1	Lemmini	extant	0.26	0	Abramson & Nadachowski 2001	NA	NA
Synaptomys_europaeus	07_cusps	7	2.74	0.44	1.22	0.09	2.25	1	Lemmini	fossil	3.7	2.588	Abramson & Nadachowski 2001	NA	NA
Ungaromys_dehmi	07_cusps	7	1.87	0.27	0.85	-0.07	2.2	1	Ellobiusini	fossil	2.588	1.4	Sala & Masini 2007	10.1016/j.quaint.2006.10.002	NA
Ungaromys_nanus	07_cusps	7	2.13	0.33	1.03	0.01	2.07	1	Ellobiusini	fossil	1.3	0.6	Cuenca Bescós et al. 2016	NA	NA
Villanyia_exilis	07_cusps	7	2.17	0.34	1	0	2.17	1	Ellobiusini	fossil	3.2	1.5	Mayhew 2009	NA	NA
Volemys_musseri	09_cusps	9	2.9	0.46	1.2	0.08	2.42	1	Arvicolini	extant	NA	0	Lawrence 1982	AM. Mus. Novit. 2745(1):1-19	AMNH 111533
