## Supplementary Data 5 for "Six million years of vole dental evolution driven by tooth development"

ID	animal_ID	side	extraction_day	culture_day	growth_day	cusps	L	W	LWratio
V01_L_E13_day0	V01	left	E13	0	13	0	0.261	0.169	1.544
V01_L_E13_day1	V01	left	E13	1	14	0	0.321	0.198	1.621
V01_L_E13_day2	V01	left	E13	2	15	2	0.386	0.367	1.052
V01_L_E13_day3	V01	left	E13	3	16	3	0.471	0.402	1.172
V01_L_E13_day4	V01	left	E13	4	17	4	0.596	0.489	1.219
V01_L_E13_day5	V01	left	E13	5	18	4	0.666	0.594	1.121
V01_L_E13_day6	V01	left	E13	6	19	5	0.666	0.686	0.971
V01_L_E13_day7	V01	left	E13	7	20	6	0.700	0.724	0.967
V05_R_E13_day0	V05	right	E13	0	13	0	0.337	0.131	2.573
V05_R_E13_day1	V05	right	E13	1	14	0	0.336	0.223	1.507
V05_R_E13_day2	V05	right	E13	2	15	1	0.427	0.370	1.154
V05_R_E13_day3	V05	right	E13	3	16	1	0.541	0.426	1.270
V05_R_E13_day4	V05	right	E13	4	17	2	0.685	0.537	1.276
V05_R_E13_day5	V05	right	E13	5	18	2	0.810	0.581	1.394
V05_R_E13_day6	V05	right	E13	6	19	4	0.885	0.689	1.284
V05_R_E13_day7	V05	right	E13	7	20	6	0.883	0.726	1.216
V03_L_E13_day0	V03	left	E13	0	13	0	0.335	0.166	2.018
V03_L_E13_day1	V03	left	E13	1	14	0	0.306	0.203	1.507
V03_L_E13_day2	V03	left	E13	2	15	1	0.492	0.350	1.406
V03_L_E13_day3	V03	left	E13	3	16	2	0.635	0.432	1.470
V03_L_E13_day4	V03	left	E13	4	17	2	0.798	0.515	1.550
V03_L_E13_day5	V03	left	E13	5	18	6	0.850	0.589	1.443
V03_L_E13_day6	V03	left	E13	6	19	6	0.841	0.649	1.296
V03_L_E13_day7	V03	left	E13	7	20	6	0.881	0.725	1.215
V03_R_E13_day0	V03	right	E13	0	13	0	0.301	0.117	2.573
V03_R_E13_day1	V03	right	E13	1	14	0	0.300	0.273	1.099
V03_R_E13_day2	V03	right	E13	2	15	1	0.447	0.384	1.164
V03_R_E13_day3	V03	right	E13	3	16	2	0.554	0.478	1.159
V03_R_E13_day4	V03	right	E13	4	17	2	0.704	0.568	1.239
V03_R_E13_day5	V03	right	E13	5	18	3	0.824	0.700	1.177
V03_R_E13_day6	V03	right	E13	6	19	6	0.917	0.778	1.179
V03_R_E13_day7	V03	right	E13	7	20	6	0.917	0.874	1.049
V04_R_E13_day0	V04	right	E13	0	13	0	0.446	0.125	3.568
V04_R_E13_day1	V04	right	E13	1	14	0	0.403	0.235	1.715
V04_R_E13_day2	V04	right	E13	2	15	1	0.489	0.378	1.294
V04_R_E13_day3	V04	right	E13	3	16	2	0.574	0.469	1.224
V04_R_E13_day4	V04	right	E13	4	17	2	0.687	0.549	1.251
V04_R_E13_day5	V04	right	E13	5	18	3	0.824	0.651	1.266
V04_R_E13_day6	V04	right	E13	6	19	6	0.870	0.759	1.146
V04_R_E13_day7	V04	right	E13	7	20	6	0.983	0.833	1.180
V02_L_E13_day0	V02	left	E13	0	13	0	0.209	0.164	1.274
V02_L_E13_day1	V02	left	E13	1	14	0	0.363	0.216	1.681
V02_L_E13_day2	V02	left	E13	2	15	1	0.338	0.294	1.150
V02_L_E13_day3	V02	left	E13	3	16	2	0.537	0.367	1.463
V02_L_E13_day4	V02	left	E13	4	17	3	0.653	0.489	1.335
V02_L_E13_day5	V02	left	E13	5	18	4	0.728	0.562	1.295
V02_L_E13_day6	V02	left	E13	6	19	6	0.851	0.647	1.315
V02_L_E13_day7	V02	left	E13	7	20	7	0.923	0.725	1.273
V02_R_E13_day0	V02	right	E13	0	13	0	0.259	0.144	1.799
V02_R_E13_day1	V02	right	E13	1	14	0	0.315	0.212	1.486
V02_R_E13_day2	V02	right	E13	2	15	1	0.399	0.344	1.160
V02_R_E13_day3	V02	right	E13	3	16	1	0.534	0.448	1.192
V02_R_E13_day4	V02	right	E13	4	17	1	0.626	0.520	1.204
V02_R_E13_day5	V02	right	E13	5	18	2	0.722	0.592	1.220
V02_R_E13_day6	V02	right	E13	6	19	4	0.816	0.658	1.240
V02_R_E13_day7	V02	right	E13	7	20	6	0.899	0.774	1.161
V06_L_E13_day0	V06	left	E13	0	13	0	0.217	0.133	1.632
V06_L_E13_day1	V06	left	E13	1	14	0	0.277	0.228	1.215
V06_L_E13_day2	V06	left	E13	2	15	0	0.354	0.342	1.035
V06_L_E13_day3	V06	left	E13	3	16	1	0.501	0.425	1.179
V06_L_E13_day4	V06	left	E13	4	17	2	0.574	0.494	1.162
V06_L_E13_day5	V06	left	E13	5	18	4	0.626	0.576	1.087
V06_L_E13_day6	V06	left	E13	6	19	6	0.726	0.588	1.235
V06_L_E13_day7	V06	left	E13	7	20	6	0.798	0.678	1.177
V06_R_E13_day0	V06	right	E13	0	13	0	0.231	0.151	1.530
V06_R_E13_day1	V06	right	E13	1	14	0	0.274	0.199	1.377
V06_R_E13_day2	V06	right	E13	2	15	1	0.326	0.331	0.985
V06_R_E13_day3	V06	right	E13	3	16	2	0.442	0.413	1.070
V06_R_E13_day4	V06	right	E13	4	17	2	0.517	0.495	1.044
V06_R_E13_day5	V06	right	E13	5	18	6	0.653	0.558	1.170
V06_R_E13_day6	V06	right	E13	6	19	6	0.753	0.665	1.132
V06_R_E13_day7	V06	right	E13	7	20	6	1.011	0.780	1.296
V08_R_E14_day0	V08	right	E14	0	14	0	0.360	0.320	1.125
V08_R_E14_day1	V08	right	E14	1	15	1	0.525	0.466	1.127
V08_R_E14_day2	V08	right	E14	2	16	2	0.628	0.528	1.189
V08_R_E14_day3	V08	right	E14	3	17	4	0.771	0.674	1.144
V08_R_E14_day4	V08	right	E14	4	18	4	0.786	0.806	0.975
V08_R_E14_day5	V08	right	E14	5	19	6	0.911	0.774	1.177
V08_R_E14_day6	V08	right	E14	6	20	7	1.022	0.962	1.062
V07_R_E14_day0	V07	right	E14	0	14	0	0.516	0.342	1.509
V07_R_E14_day1	V07	right	E14	1	15	1	0.597	0.438	1.363
V07_R_E14_day2	V07	right	E14	2	16	3	0.776	0.559	1.388
V07_R_E14_day3	V07	right	E14	3	17	3	0.855	0.699	1.223
V07_R_E14_day4	V07	right	E14	4	18	7	0.979	0.866	1.130
V07_R_E14_day5	V07	right	E14	5	19	8	0.978	0.923	1.060
V07_R_E14_day6	V07	right	E14	6	20	8	0.985	0.922	1.068
V07_R_E14_day7	V07	right	E14	7	21	8	1.179	0.951	1.240
V07_L_E14_day0	V07	left	E14	0	14	0	0.510	0.326	1.564
V07_L_E14_day1	V07	left	E14	1	15	1	0.494	0.430	1.149
V07_L_E14_day2	V07	left	E14	2	16	2	0.615	0.571	1.077
V07_L_E14_day3	V07	left	E14	3	17	4	0.705	0.688	1.025
V07_L_E14_day4	V07	left	E14	4	18	4	0.782	0.810	0.965
V07_L_E14_day5	V07	left	E14	5	19	6	0.820	0.915	0.896
V07_L_E14_day6	V07	left	E14	6	20	7	0.806	0.952	0.847
V09_L_E14_day0	V09	left	E14	0	14	0	0.471	0.371	1.270
V09_L_E14_day1	V09	left	E14	1	15	1	0.553	0.498	1.110
V09_L_E14_day2	V09	left	E14	2	16	2	0.724	0.600	1.207
V09_L_E14_day3	V09	left	E14	3	17	3	0.846	0.718	1.178
V09_L_E14_day4	V09	left	E14	4	18	6	0.891	0.787	1.132
V09_L_E14_day5	V09	left	E14	5	19	7	0.942	0.754	1.249
V10_R_E14_day1	V10	right	E14	1	15	1	0.528	0.448	1.179
V10_R_E14_day2	V10	right	E14	2	16	2	0.656	0.586	1.119
V10_R_E14_day3	V10	right	E14	3	17	4	0.775	0.681	1.138
V10_R_E14_day4	V10	right	E14	4	18	6	0.847	0.778	1.089
V10_R_E14_day5	V10	right	E14	5	19	7	0.925	0.895	1.034
V10_R_E14_day6	V10	right	E14	6	20	8	0.939	0.888	1.057
V10_L_E14_day1	V10	left	E14	1	15	1	0.550	0.447	1.230
V10_L_E14_day2	V10	left	E14	2	16	2	0.747	0.572	1.306
V10_L_E14_day3	V10	left	E14	3	17	4	0.861	0.637	1.352
V10_L_E14_day4	V10	left	E14	4	18	6	1.044	0.732	1.426
V10_L_E14_day5	V10	left	E14	5	19	6	1.073	0.803	1.336
V10_L_E14_day6	V10	left	E14	6	20	7	1.148	0.806	1.424
V11_L_E14_day0	V11	left	E14	0	14	0	0.491	0.320	1.534
V11_L_E14_day1	V11	left	E14	1	15	1	0.503	0.501	1.004
V11_L_E14_day2	V11	left	E14	2	16	2	0.669	0.600	1.115
V11_L_E14_day3	V11	left	E14	3	17	3	0.762	0.750	1.016
V11_L_E14_day4	V11	left	E14	4	18	6	0.869	0.834	1.042
V11_L_E14_day5	V11	left	E14	5	19	6	0.890	0.843	1.056
V11_L_E14_day6	V11	left	E14	6	20	8	1.015	0.852	1.191
V12_L_E14_day0	V12	left	E14	0	14	0	0.474	0.251	1.888
V12_L_E14_day1	V12	left	E14	1	15	1	0.533	0.428	1.245
V12_L_E14_day2	V12	left	E14	2	16	2	0.732	0.501	1.461
V12_L_E14_day3	V12	left	E14	3	17	4	0.917	0.635	1.444
V12_L_E14_day4	V12	left	E14	4	18	7	0.871	0.742	1.174
V12_L_E14_day5	V12	left	E14	5	19	7	0.874	0.806	1.084
V12_L_E14_day6	V12	left	E14	6	20	8	1.058	0.872	1.213
V12_R_E14_day0	V12	right	E14	0	14	0	0.502	0.239	2.100
V12_R_E14_day1	V12	right	E14	1	15	1	0.493	0.463	1.065
V12_R_E14_day2	V12	right	E14	2	16	2	0.634	0.622	1.019
V12_R_E14_day3	V12	right	E14	3	17	6	0.753	0.761	0.989
V12_R_E14_day4	V12	right	E14	4	18	7	0.818	0.836	0.978
V12_R_E14_day5	V12	right	E14	5	19	8	0.869	0.802	1.084
V12_R_E14_day6	V12	right	E14	6	20	8	1.023	0.855	1.196
